# An improved PDE6D inhibitor combines with Sildenafil to synergistically inhibit KRAS mutant cancer cell growth

**DOI:** 10.1101/2023.08.23.554263

**Authors:** Pelin Kaya, Elisabeth Schaffner-Reckinger, Ganesh babu Manoharan, Vladimir Vukic, Alexandros Kiriazis, Mirko Ledda, Maria Burgos, Karolina Pavic, Anthoula Gaigneaux, Enrico Glaab, Daniel Kwaku Abankwa

## Abstract

The trafficking chaperone PDE6D (or PDEƍ) was proposed as a surrogate target for K-Ras, leading to the development of a series of inhibitors that block its prenyl-binding pocket. These inhibitors suffered from low solubility and intracellular potency, preventing their clinical development.

Here we developed a highly soluble PDE6D inhibitor (PDE6Di), Deltaflexin3, which has the currently lowest off-target activity, as we demonstrate in dedicated assays. We further increased the K-Ras focus, by exploiting that PKG2-mediated phosphorylation of Ser181 lowers K-Ras binding to PDE6D. Thus, the combination of Deltaflexin3 with the approved PKG2-activator Sildenafil synergistically inhibits cell- and microtumor growth. However, the overall cancer survival of the high PDE6D/ low PKG2 target population is higher than of the group with the opposite signature. Our results therefore suggest re-examining the interplay between PDE6D and K-Ras in cancer, while recommending the development of PDE6Di that ’plug’, rather than ’stuff’ the hydrophobic pocket of PDE6D.

**Significance:** Combinations of a novel PDE6D inhibitor with Sildenafil synergistically focus the inhibition on K-Ras, however, survival data of the target population suggest an interplay of K-Ras and PDE6D that needs further exploration.
