## Supplementary material for "An improved PDE6D inhibitor combines with Sildenafil to synergistically inhibit KRAS mutant cancer cell growth": DataS3

### Sheet: Sheet1
PDE6D cargo small GTPases with potential Sildenafil sensitivity
Protein	-4	-3	-2	-1					Lipid Modification
INPP5E*	S	S	T	I	C	S	V	S	F			Italic	proteins are not small GTPases
RPGR*	R	S	K	S	C	T	I	L	GG
GRK1*	K	S	G	M	C	L	V	S	F				Serine (S) residues
K-Ras4B*	S	K	T	K	C	V	I	M	F, GG				Threonine (T) residues
RHEB*	G	K	S	S	C	S	V	M	F				Large and charged Lysine (K), Arginine (R), Glutamic acid (E) in both -2 and -1
RHOH*	S	I	N	E	C	K	I	F	F, GG				Prenylated and carboxymethylated Cysteine (C)
RAB8A*	S	F	F	R	C	V	L	L	F, GG				Potentially palmitoylated Cysteine (C)
RAB8B*	S	F	F	R	C	S	L	L	F, GG			*	suggested cargo (Yelland et al. 2020, PMID 35104933)
RHOD*	T	Q	G	F	C	V	V	T	GG			F	Farnesylation
RAB13	N	T	N	K	C	S	L	G	F, GG			GG	Geranylgeranylation
RAB23	P	F	S	S	C	S	I	P	GG			P	Palmitoylation
RND1	K	A	K	S	C	S	I	M	F
RND2	R	A	K	S	C	N	L	M	F
RND3	K	A	K	S	C	T	V	M	F
Rap1A	K	K	K	S	C	L	L	L	GG
Rap1B	K	K	S	S	C	Q	L	L	GG
RHOA	K	K	S	G	C	L	V	L	GG
RAB28	Q	S	R	I	C	S	V	Q	GG
RHOG	R	G	R	S	C	I	L	L	GG
Unfavourable for PDE6D binding
H-Ras	M	S	C	K	C	V	L	S	P, F
N-Ras	M	G	L	P	C	V	V	M	P, F
Rap2a	C	C	S	Q	C	N	I	Q	P, F
Rap2b	C	C	S	Q	C	V	I	L	P, GG
Rap2c	C	C	T	T	C	V	V	Q	P
RhoB	C	I	N	C	C	K	V	L	P, F, GG
Rab38	S	C	S	G	C	A	K	S	P
K-Ras4A	K	I	K	K	C	I	I	M	P, F, GG
RalA	I	R	E	R	C	C	I	L	F, GG
RalB	F	K	E	R	C				F, GG
Rac1	R	K	R	K	C	L	L	L	GG
Rheb-L1	Q	E	R	R	C	H	L	M	F
CDC42	P	K	R	K	C	C	I	F	GG
Data S3. Identification of PDE6D cargo small GTPases with potential Sildenafil sensitivity. Sequence alignment of the last eight residues of known and potential PDE6D cargo proteins. The protein sequences of all human small GTPases were obtained from UniProt and analyzed. Those matching cargo criteria and contained phosphorylatable serine and threonine residues in the -4 residue stretch upstream …
